# Exploring the lower thermal limits for transmission of human malaria, *Plasmodium falciparum*

**DOI:** 10.1101/603787

**Authors:** Jessica L. Waite, Eunho Suh, Penelope A. Lynch, Matthew B. Thomas

## Abstract

The rate of malaria transmission is strongly determined by parasite development time in the mosquito, known as the extrinsic incubation period (EIP), since the quicker parasites develop, the greater the chance that the vector will survive long enough for the parasite to complete development and be transmitted. EIP is known to be temperature dependent but this relationship is surprisingly poorly characterized. There is a single degree-day model for EIP of *Plasmodium falciparum* that derives from a limited number of poorly controlled studies conducted almost a century ago. Here, we show that the established degree-day model greatly underestimates the rate of development of *P. falciparum* in both *Anopheles stephensi* and *An. gambiae* mosquitoes at temperatures in the range of 17-20°C. We also show that realistic daily temperature fluctuation further speeds parasite development. These novel results challenge one of the longest standing models in malaria biology and have potentially important implications for understanding the impacts of climate change.
