## Supplementary material for "Exploring the lower thermal limits for transmission of human malaria, *Plasmodium falciparum*": Table S1

### Sheet: Sheet2
Exploring the lower thermal limits for transmission of human malaria, Plasmodium falciparum
Jessica L. Waite1,*,§, Eunho Suh1,§, Penelope A. Lynch2, and Matthew B. Thomas1
1 Center for Infectious Disease Dynamics and Department of Entomology, The Pennsylvania State University, University Park, PA 16802 USA
2 University of Exeter, College of Life & Environmental Sciences, Penryn Campus, Cornwall, TR10 9FE, UK
*Author for correspondence, jessi.waite@gmail.com
§These authors contributed equally.
Table S1. Summary of compiled low temperature experiments using An. stephensi and An. gambiae mosquitoes and Plasmodium falciparum NF54. Data are grouped for independent replicate feeds.
Temperature in Celsius	Sampling day post infection	Number dissected for oocysts	Number dissected for sporozoites	Oocyst prevalence %	Oocyst intensity	Sporozoite prevalence %	Max. oocyst prevalence % for each feed for mosquitoes held at 27°C	Parasite stage examined
An. stephensi experiments
18±0°C	20	44	NA	20.4545	3.33333	NA	45	oocyst
18±0°C	27	20	20	25	1.6	0	45	oocyst & spz
18±0°C	40	26	26	7.69231	2	7.69231	45	oocyst & spz
18±0°C	48	24	24	4.16667	2	25	45	oocyst & spz
18±0°C	54	20	20	0	0	15	45	oocyst & spz
18±0°C	62	10	10	0	0	10	45	oocyst & spz
18±5°C	20	35	NA	31.4286	4.27273	NA	45	oocyst
18±5°C	27	20	19	30	6.33333	10.5263	45	oocyst & spz
18±5°C	40	25	25	8	1.5	48	45	oocyst & spz
18±5°C	48	23	23	0	0	26.087	45	oocyst & spz
18±5°C	54	24	24	0	0	29.1667	45	oocyst & spz
18±5°C	62	31	31	0	0	32.2581	45	oocyst & spz
20±0°C	11	45	NA	80	8.25	NA	45	oocyst
20±0°C	19	17	30	64.7059	11.9091	0	45	oocyst & spz
20±0°C	26	44	44	63.6364	4.57143	70.4545	45	oocyst & spz
20±0°C	33	28	27	21.4286	1.83333	77.7778	45	oocyst & spz
20±0°C	39	14	13	7.14286	2	46.1538	45	oocyst & spz
16±0°C	40	20	20	0	0	0	89.5	oocyst & spz
16±0°C	51	14	14	0	0	0	89.5	oocyst & spz
16±0°C	62	16	16	0	0	0	89.5	oocyst & spz
18±0°C	19	20	NA	20	3.25	NA	89.5	oocyst
18±0°C	28	40	40	65	5.03846	0	89.5	oocyst & spz
18±0°C	35	37	38	48.6486	2.55556	26.3158	89.5	oocyst & spz
18±0°C	47	37	37	13.5135	1	54.0541	89.5	oocyst & spz
18±0°C	62	21	21	14.2857	1	66.6667	89.5	oocyst & spz
18±5°C	15	26	10	61.5385	6.25	0	89.5	oocyst & spz
18±5°C	19	14	9	78.5714	5.09091	0	89.5	oocyst & spz
18±5°C	27	20	20	65	5.30769	70	89.5	oocyst & spz
18±5°C	30	17	16	64.7059	2.54545	81.25	89.5	oocyst & spz
18±5°C	35	24	24	25	1	70.8333	89.5	oocyst & spz
18±5°C	51	27	27	0	0	85.1852	89.5	oocyst & spz
14±5°C	38	29	44	0	0	0	25	oocyst & spz
14±5°C	53	NA	56	NA	NA	0	25	spz
14±5°C	60	NA	33	NA	NA	0	25	spz
16±5°C	30	40	40	5	1.5	5	25	oocyst & spz
16±5°C	41	44	44	0	0	0	25	oocyst & spz
16±5°C	53	NA	34	NA	NA	0	25	spz
14±5°C	17	32	NA	3.125	1	NA	33.3	oocyst
14±5°C	29	43	11	0	0	0	33.3	oocyst & spz
14±5°C	38	NA	25	NA	NA	0	33.3	spz
16±5°C	16	32	NA	0	0	NA	33.3	oocyst
16±5°C	24	30	NA	0	0	NA	33.3	oocyst
16±5°C	28	33	5	0	0	0	33.3	oocyst & spz
16±5°C	35	36	NA	0	0	NA	33.3	oocyst
16±5°C	38	NA	15	NA	NA	0	33.3	spz
14±5°C	28	21	NA	0	0	NA	35.5	oocyst
14±5°C	35	19	24	0	0	0	35.5	oocyst & spz
14±5°C	54	NA	24	NA	NA	0	35.5	spz
16±5°C	28	14	NA	0	0	NA	35.5	oocyst
16±5°C	35	NA	27	NA	NA	0	35.5	spz
16±5°C	53	NA	42	NA	NA	0	35.5	spz
16±0°C	55	NA	29	NA	NA	0	100	spz
16±5°C	29	14	14	0	0	0	100	oocyst & spz
16±5°C	34	30	30	0	0	0	100	oocyst & spz
16±5°C	54	NA	20	NA	NA	0	100	spz
18±0°C	16	15	NA	0	0	NA	100	oocyst
18±0°C	27	14	7	71.4286	13.4	0	100	oocyst & spz
18±0°C	30	16	17	75	22.0833	0	100	oocyst & spz
18±0°C	33	13	16	61.5385	8.875	18.75	100	oocyst & spz
18±0°C	37	15	15	66.6667	7.6	73.3333	100	oocyst & spz
18±0°C	40	15	15	60	8.66667	53.3333	100	oocyst & spz
18±0°C	44	15	16	53.3333	2.375	68.75	100	oocyst & spz
17±0°C	34	20	NA	25	1.4	NA	35	oocyst
17±0°C	39	13	16	7.69231	1	0	35	oocyst & spz
17±0°C	42	10	21	20	1	0	35	oocyst & spz
17±0°C	46	NA	16	NA	NA	6.25	35	spz
17±0°C	50	15	15	0	0	0	35	oocyst & spz
17±0°C	60	NA	30	NA	NA	0	35	spz
17±0°C	34	20	NA	55	7.73	NA	100	oocyst
17±0°C	39	NA	22	NA	NA	45.45	100	spz
17±0°C	40	NA	30	NA	NA	56.67	100	spz
17±0°C	41	NA	32	NA	NA	31.25	100	spz
17±0°C	42	NA	31	NA	NA	54.84	100	spz
17±0°C	43	NA	30	NA	NA	46.67	100	spz
17±0°C	44	NA	30	NA	NA	46.67	100	spz
16±5°C	18	20	NA	0	0	NA	73	oocyst
16±5°C	32	17	17	0	0	0	73	oocyst & spz
16±5°C	55	NA	16	NA	NA	0	73	spz
16±0°C	55	NA	13	NA	NA	0	82	spz
16±5°C	18	18	12	0	0	0	82	oocyst & spz
16±5°C	25	22	22	0	0	0	82	oocyst & spz
16±5°C	32	12	12	0	0	0	82	oocyst & spz
16±5°C	39	NA	27	NA	NA	0	82	spz
An. gambiae experiments
17±0°C	34	20	0	0	0	NA	35	oocyst
17±0°C	40	20	20	0	0	0	35	oocyst & spz
17±0°C	43	20	20	0	0	0	35	oocyst & spz
17±0°C	47	17	17	0	0	0	35	oocyst & spz
17±0°C	51	NA	16	NA	NA	0	35	spz
19±0°C	23	22	22	22.7273	1.57	0	35	oocyst & spz
19±0°C	27	NA	20	NA	NA	0	35	spz
19±0°C	30	NA	20	NA	NA	5	35	spz
19±0°C	33	NA	20	NA	NA	0	35	spz
19±0°C	37	NA	22	NA	NA	5	35	spz
19±0°C	41	NA	22	NA	NA	5	35	spz
19±5°C	19	20	20	0	0	0	35	oocyst & spz
19±5°C	21	20	20	5	1	0	35	oocyst & spz
19±5°C	23	10	20	0	0	0	35	spz
19±5°C	25	NA	20	NA	NA	0	35	spz
19±5°C	27	NA	20	NA	NA	0	35	spz
19±5°C	30	NA	20	NA	NA	0	35	spz
19±5°C	34	NA	20	NA	NA	0	35	spz
19±5°C	40	NA	19	NA	NA	5.26316	35	spz
17±0°C	34	30	30	13.33	1.25	0	86.67	oocyst & spz
17±0°C	39	NA	30	NA	NA	0	86.67	spz
17±0°C	41	NA	30	NA	NA	0	86.67	spz
17±0°C	43	NA	30	NA	NA	3.33	86.67	spz
17±0°C	45	NA	30	NA	NA	0	86.67	spz
17±0°C	47	NA	30	NA	NA	3.33	86.67	spz
17±0°C	49	NA	15	NA	NA	0	86.67	spz
19±0°C	22	30	30	40	3.5	0	86.67	oocyst & spz
19±0°C	28	NA	30	NA	NA	0	86.67	spz
19±0°C	29	NA	30	NA	NA	3.33	86.67	spz
19±0°C	30	NA	30	NA	NA	6.67	86.67	spz
19±0°C	31	NA	30	NA	NA	16.6667	86.67	spz
19±0°C	32	NA	30	NA	NA	23.3333	86.67	spz
19±0°C	33	NA	30	NA	NA	16.6667	86.67	spz
19±0°C	34	NA	30	NA	NA	23.3333	86.67	spz
19±0°C	36	NA	30	NA	NA	23.33	86.67	spz
19±5°C	18	30	30	50	3.93	0	86.67	oocyst & spz
19±5°C	22	NA	30	NA	NA	0	86.67	spz
19±5°C	23	NA	30	NA	NA	0	86.67	spz
19±5°C	24	10	30	40	9	0	86.67	spz
19±5°C	25	NA	30	NA	NA	16.6667	86.67	spz
19±5°C	26	NA	30	NA	NA	10	86.67	spz
19±5°C	27	NA	30	NA	NA	20	86.67	spz
19±5°C	28	NA	30	NA	NA	33.3333	86.67	spz
19±5°C	29	NA	30	NA	NA	23.3333	86.67	spz
19±5°C	30	NA	30	NA	NA	23.3333	86.67	spz
19±5°C	32	NA	30	NA	NA	26.6667	86.67	spz
